# Polysaccharides induce deep-sea *Lentisphaerae* strains to release chronic bacteriophages

**DOI:** 10.1101/2022.08.19.504481

**Authors:** Chong Wang, Rikuan Zheng, Tianhang Zhang, Chaomin Sun

**Author notes:** Corresponding author Chaomin Sun.

## Abstract

Viruses are ubiquitous in nature and play key roles in various ecosystems. Notably, some viruses (e.g. bacteriophage) exhibit alternative life cycles, such as chronic infections without cell lysis. However, the impact of chronic infections and their interactions with the host organisms remains largely unknown. Here, we found for the first time that polysaccharides induced the production of multiple temperate phages infecting two deep-sea *Lentisphaerae* strains (WC36 and zth2). Through physiological assays, genomic analysis, and transcriptomics assays, we found these bacteriophages were released via a chronic style without host cell lysis, which might reprogram host polysaccharide metabolism through the potential auxiliary metabolic genes (AMGs). The findings presented here, together with recent discoveries made on the reprogramming of host energy-generating metabolisms by chronic bacteriophages, shed light on the poorly explored marine virus-host interaction and bring us closer to understanding the potential role of chronic viruses in marine ecosystems.
