## Supplementary material for "Polysaccharides induce deep-sea *Lentisphaerae* strains to release chronic bacteriophages": Supplmental file 1

### Sheet: Sheet1
Supplementary file 1. Annotations of the transcriptome data of Lentisphaerae strain zth2 cultured in rich medium supplemented with or without 3 g/L laminarin. “Rich” indicates strain zth2 cultivated in rich medium; “Lam” indicates strain zth2 cultivated in rich medium supplemented with 3 g/L laminarin.
Gene_id	Lam	Rich	Log2 fold change	P-value	Gene annotation
JYG24_06675	84.2053	5.16858	3.99456	2.82e-09	Phage terminase large subunit
JYG24_11755	22.2592	2.06915	3.35283	0.000507	Phage tail protein
JYG24_11775	22.2592	1.03601	4.27283	0.00011	Phage major tail tube protein
JYG24_11780	59.0397	5.16858	3.48327	4.89e-07	Phage tail sheath protein
JYG24_11790	78.3979	1.39e-17	9.29586	5.04e-13	Phage tail protein
JYG24_11795	30.9704	1.39e-17	7.95952	3.48e-07	Phage tail protein I
JYG24_11825	54.2002	4.13543	3.67359	4.69e-07	Phage baseplate assembly protein V
JYG24_11845	160.67	12.4007	3.68262	1.6e-10	Phage major capsid protein
JYG24_11850	64.8472	1.03601	5.81006	1.93e-10	Phage portal protein
JYG24_11930	13.548	1.39e-17	6.77431	0.000517	Phage antirepressor
JYG24_06365	298.113	87.821	1.76183	0.000114	Bacterial type II and III secretion system protein
JYG24_08770	40.6495	8.26803	2.28098	0.000521	Type II secretion system protein
JYG24_09480	73.5583	2.06915	5.07157	2.01e-10	Bacterial type II and III secretion system protein
JYG24_09485	44.5211	1.39e-17	8.48131	3.09e-09	Bacterial type II and III secretion system protein
JYG24_09490	58.0718	8.26803	2.79423	1.17e-05	Bacterial type II and III secretion system protein
JYG24_09495	96.7882	5.16858	4.1952	2.75e-10	Bacterial type II and III secretion system protein
JYG24_10830	114.21	3.10229	5.14813	6.74e-13	Type VI secretion system tip protein VgrG
JYG24_13190	150.023	13.4338	3.46941	1.18e-09	Type VI secretion system tip protein VgrG
JYG24_13205	149.055	55.7932	1.41576	0.003082	Type VI secretion system tip protein VgrG
JYG24_13215	67.7509	8.26803	3.01618	1.53e-06	Type II and III secretion system protein
JYG24_13260	43.5532	3.10229	3.7599	1.66e-06	Type II secretion system protein
JYG24_13280	104.531	5.16858	4.30609	7.24e-11	Type II/IV secretion system protein
JYG24_13285	35.8099	2.06915	4.03567	4.01e-06	Type II secretion system F family protein
JYG24_13295	142.28	12.4007	3.5074	1.24e-09	Type II secretion system protein GspD
JYG24_13305	41.6174	10.3343	1.9972	0.001501	Type II/IV secretion system protein
