## Supplementary material for "Polysaccharides induce deep-sea *Lentisphaerae* strains to release chronic bacteriophages": Supplmental file 2

### Sheet: Sheet1
Supplementary file 2. Annotations of the Phage-WC36-1 and Phage-zth2-1 genome.
Genes	CDS		NR_similarity (%)	Annotation
1	27	1307	99.53	Putative zonular occludens toxin
2	1300	1494	100	Hypothetical protein
3	1498	1842	33.03	Putative minor capsid protein
4	1852	3354	99.6	Hypothetical protein
5	3456	3698	58.54	Putative major capsid protein
6	3747	3980	100	Hypothetical protein
7	3980	4366	42.72	Putative minor capsid protein
8	4366	4692	88.89	Single-stranded DNA-binding protein
9	4702	5892	100	Replication protein
