## Supplementary material for "Polysaccharides induce deep-sea *Lentisphaerae* strains to release chronic bacteriophages": Supplmental file 3

### Sheet: Sheet1
Supplementary file 3. Annotations of the Phage-WC36-2 genome.
Genes	CDS		NR_similarity (%)	Annotation
1	154	426	95.52	Hypothetical protein
2	423	872	63.76	Hypothetical protein
3	856	1101	98.77	Hypothetical protein
4	1098	1436	43.75	TonB-system energizer ExbB
5	1495	1794	78.79	Hypothetical protein
6	1791	2186	82.95	Putative phage holin
7	2287	4344	41.36	O-polysaccharide acetyltransferase protein
8	4341	4676	63.96	Hypothetical protein
9	4685	5710	53.28	Tail protein
10	5720	6382	88.64	Hypothetical protein
11	6384	7559	88.01	Baseplate protein
12	7556	7909	88.03	Assembly protein
13	7918	8622	92.31	Glycoside hydrolase family 18 protein
14	8694	9668	92.59	Hypothetical protein
15	9727	10332	69.59	Transcriptional regulator
16	10423	11034	61.95	Hypothetical protein
17	11138	11311	56.6	DNA-binding protein
18	11376	11615	70.18	DNA-binding protein
19	11852	12166	91.26	Hypothetical protein
20	12166	12741	88.48	Hypothetical protein
21	12738	14429	88.12	Phage tail tip lysozyme
22	14422	14607	98.36	Hypothetical protein
23	14607	15050	45.41	Tape measure chaperone
24	15053	15475	93.57	Hypothetical protein
25	15508	16980	78.82	Glucosaminidase domain-containing protein
26	16993	17583	90.31	Hypothetical protein
27	17587	17958	99.19	Hypothetical protein
28	17960	18511	100	Hypothetical protein
29	18536	18919	100	Hypothetical protein
30	18929	19390	86.27	Hypothetical protein
31	19402	20469	84.81	Hypothetical protein
32	20546	21295	93.17	Hypothetical protein
33	21309	22703	51.63	Hypothetical protein
34	22866	23384	53.09	Portal protein
35	23387	24148	100	Minor capsid protein
36	24133	25587	63.89	Portal protein
37	25606	26880	98.82	Terminase large subunit
38	26831	27610	100	Terminase small subunit
39	27750	28346	37.31	Glycoside hydrolase family 127 protein
