## Supplementary material for "Polysaccharides induce deep-sea *Lentisphaerae* strains to release chronic bacteriophages": Supplmental file 4

### Sheet: Sheet1
Supplementary file 4. Annotations of the Phage-zth2-2 genome.
Genes	CDS		NR_similarity (%)	Annotation
1	2	5086	47.78	Hypothetical protein
2	5146	8139	43.95	Tail fiber
3	8426	8602	ND	Hypothetical protein
4	8630	8797	ND	Hypothetical protein
5	9091	9471	71.54	Hypothetical protein
6	9481	9747	84.09	Hypothetical protein
7	9750	10166	62.5	Hypothetical protein
8	10169	10552	66.93	Hypothetical protein
9	10549	10743	66.13	Hypothetical protein
10	10736	11236	44.44	Hypothetical protein
11	11343	11603	64.38	Hypothetical protein
12	11600	11803	46.67	DNA-binding protein
13	11781	12641	81.56	Phage-related DNA recombination protein
14	12638	12865	67.57	Hypothetical protein
15	12868	13140	50	Hypothetical protein
16	13142	14098	66.25	Phage-related protein
17	14100	14351	63.75	Hypothetical protein
18	14348	14518	58.93	Hypothetical protein
19	14563	14802	42.86	Hypothetical protein
20	14790	15167	50.43	Hypothetical protein
21	15157	15576	49.5	Hypothetical protein
22	15579	15737	ND	Hypothetical protein
23	15752	16084	69	Hypothetical protein
24	16208	16570	26.53	Type II secretion system protein
25	16702	16920	70	DNA-binding transcriptional regulator
26	16917	17288	52.07	Hypothetical protein
27	17266	17598	68.75	Hypothetical protein
28	17609	17908	55.91	DNA-binding protein
29	18308	19156	70.81	Hypothetical protein
30	19128	19433	66.67	Hypothetical protein
31	19430	19885	47.22	Hypothetical protein
32	19882	20097	68.97	Hypothetical protein
33	20094	20318	48.15	Hypothetical protein
34	20315	20578	49.4	Hypothetical protein
35	20578	20829	49.18	Hypothetical protein
36	20876	21130	67.53	Hypothetical protein
37	21135	21626	55.3	Phage terminase small subunit protein
38	21616	23151	79.54	Phage terminase large subunit protein
39	23190	24068	60.15	Hypothetical protein
40	24071	24403	54.87	Hypothetical protein
41	24405	24839	44.53	Hypothetical protein
42	24841	25188	32.97	Hypothetical protein
43	25191	26903	78.84	Head-to-tail connector protein
44	26915	27244	67.29	Hypothetical protein
45	27244	27984	42.48	Phage tail fiber-like protein
46	28026	28376	67.24	Phage endoprotease
47	28351	29004	57.75	Hypothetical protein
48	29019	30038	89.38	Major capsid protein
49	30067	30501	77.08	Hypothetical protein
50	30520	30708	68.09	Hypothetical protein
51	30789	31472	60.79	Tail tubular protein
52	31476	33788	66.95	Hypothetical protein
53	33848	34528	44.12	Hypothetical protein
54	34532	36328	37.16	Transglycosylase
55	36457	36789	ND	Hypothetical protein
56	37120	37404	ND	Hypothetical protein
57	37723	38265	ND	Hypothetical protein
58	38383	39288	ND	Hypothetical protein
59	39316	39678	ND	Hypothetical protein
60	39745	40176	ND	Hypothetical protein
