## Supplementary material for "Polysaccharides induce deep-sea *Lentisphaerae* strains to release chronic bacteriophages": Supplmental file 6

### Sheet: Sheet1
Supplementary file 6. Primers used for RT-qPCR.
Primer name	Nucleotide Sequence (5’-3’)
16S-f	ACTAATGAAACGCGAGCCCA
16S-r	AGACGGGGATAACCACTGGA
LJT99_00010-f	GCCAAGGCATGTTTTACACGA
LJT99_00010-r	ACTGATGTAGAAACTGCGCCA
LJT99_00080-f	TGCAACCAAGTTATCCACACTG
LJT99_00080-r	ACGAAATGGGAATGACGGCT
LJT99_05290-f	GGCGTAGAATCGGTAGCAGG
LJT99_05290-r	CGCGTAACCTTATCACCCGA
LJT99_07095-f	ACGGCTCACGCAAATATGGA
LJT99_07095-r	ACCGCTATATCAAGCCTCGC
LJT99_15310-f	ATCACGCAATCGAAAACGGC
LJT99_15310-r	ATCCCGATATTTGGGTCGGC
LJT99_01210-f	GTTCGTGAACTTGATGGCAAGA
LJT99_01210-r	GGCTCTATGCCAGGGTTGAT
LJT99_01250-f	GGCGTGCGGCTTTAGGTAT
LJT99_01250-r	TTCGCGCATATCACTTGGGA
LJT99_02020-f	AGAAGGGGGTTACATGAGGGT
LJT99_02020-r	CTGTCTGTTCGCCTGTCTCA
LJT99_15330-f	GCTGGCATTGACGTTACCAC
LJT99_15330-r	GGTCGCCGCCACTAATTACA
2-16S-f	ACGTAGTTAGCCGTGGCTTC
2-16S-r	GAAAGCGTGACGGAGCAATG
JYG24_11790-f	GTGCAAAACCCTCCCGAAAC
JYG24_11790-r	CCAACTTTACAACGCAGGGC
JYG24_11795-f	ATCTCATATTGCCGGGCCAC
JYG24_11795-r	GAGTTGCCCGACTGCCTTAT
JYG24_11775-f	TCAAAGGCCGCTTCCAGTTT
JYG24_11775-r	GCTACGCTGGTAAGTGCGAA
JYG24_11850-f	GGATCTACCCAATCCCAGCG
JYG24_11850-r	TTGCTGACTGGCTCAGGATG
JYG24_09480-f	TGTTGTGCCCGATATGCACT
JYG24_09480-r	GCGGGCCACTATTATGGACA
JYG24_09485-f	GCTCCCACCAGACTTACACC
JYG24_09485-r	ACAATGCCTGGAAAAACGGC
JYG24_09495-f	GCATCATCTGCTGTCCGGTA
JYG24_09495-r	GCAGCTGACCTGACTCCATT
JYG24_13280-f	TATCCGCGGCTCTGATGAAC
JYG24_13280-r	GCACTTCCTCGACTGTGGTT
JYG24_13285-f	GGGTTTCGGATATCTGCCGT
JYG24_13285-r	GTCTTCGCTGAAGCTGGCTA
